# Flow modification associated with reduced genetic health of a river-breeding frog, *Rana boylii*

**DOI:** 10.1101/316604

**Authors:** Ryan A. Peek, Sean M. O’Rourke, Michael R. Miller

**Affiliations:** Center for Watershed Sciences, University of California, Davis, CA 95616, USA; Department of Animal Science, University of California, Davis, CA 95616, USA

**Keywords:** Flow alteration, frogs, hydrologic connectivity, hydropower, population genetics, *Rana boylii*, river management, seasonality, Sierra Nevada

## Abstract

River regulation or flow modification—the hydrological alteration of flow by dams and diversions—has been implicated as a cause of fundamental change to downstream aquatic ecosystems. Flow modification changes the patterns and functionality of the natural flow regime, and has the potential to restrict population connectivity and gene flow in river-dependent organisms. Since population connectivity and the maintenance of genetic diversity are fundamental drivers of long-term persistence, understanding the extent flow modification impacts these critical attributes of genetic health is an important goal for long-term conservation. Foothill yellow-legged frogs (*Rana boylii*) were historically abundant throughout many western rivers but have declined since the onset of regulation. However, the extent to which *R. boylii* populations in rivers with altered flow regimes are maintaining connectivity and genetic diversity is unknown. Here we use genetic methods to investigate the impacts of flow alteration on *R. boylii* to explore their potential for long-term persistence under continued flow modification. We found *R. boylii* in rivers with flow modification showed striking patterns of isolation and trajectories of genetic diversity loss relative to unregulated rivers. For example, flow modification explained the greatest amount of variance in population genetic differentiation compared with other covariates including geographic distance. Importantly, patterns of connectivity and genetic diversity loss were observed regardless of flow alteration level but were most prominent in locations with the greatest flow modification intensity. Although our results do not bode well for long-term persistence of *R. boylii* populations under current flow regulation regimes, they do highlight the power of genetic monitoring for assessing population health in aquatic organisms.
