## Supplemental_tables_S1-S7 for "Flow modification associated with reduced genetic health of a river-breeding frog, *Rana boylii*": Peek_bioRxiv_supp_tables_rabo_reg_S1_S7.xlsx

### Sheet: README
These are supplemental tables S1, S2, & S5, with links to S3, and S4
Peek, R., S. O’Rourke, M. Miller. 2020. "Flow modification associated with reduced genetic health of a river-breeding frog, Rana boylii”

### Sheet: Data-S1-USGS_gaging_sites
Supplemental Data S1: USGS and CDEC gaging sites used in analysis
Study Site	USGS Gage Number	Years of Record	Latitude	Longitude	Source
North Yuba	11413000	1931–Present	39.525	-120.937	USGS
Middle Yuba	11408880	1968–2019	39.4116	-120.998	USGS
Middle Yuba	11409000	1941–1969	39.3929	-121.082	USGS
Middle Yuba	11410000	1900–2005	39.3941	-121.085	USGS
Middle Yuba	11408550	1987–Present	39.5219	-120.582	USGS
South Yuba	11414250	1965–Present	39.3186	-120.657	USGS
South Yuba	11417500	1940–2019	39.2921	-121.105	USGS
South Yuba	11417000	1942–1972	39.3606	-120.771	USGS
NF American	11426500	1911–1941	39.0402	-120.903	USGS
NF American	11427000	1942–Present	38.9361	-121.023	USGS
Rubicon	11431000	1910–1964	38.9582	-120.486	USGS
Rubicon	11433200	1959–1984	38.9925	-120.721	USGS
Rubicon	11427765	1974–Present	39.0003	-120.723	USGS
MF American	11433300	1958–2019	39.0061	-120.76	USGS
MF American	11427770	1965–2019	39.0263	-120.604	USGS
MF American	11433500	1911–1986	38.9181	-121.014	USGS
MF American	OXB (PCWA)1	1997–Present	39.006	-120.76	Placer County Water Agency, http://cdec.water.ca.gov/cdecstation2/?sta=OXB
Bear	11421770	1966–2019	39.2543	-120.775	USGS
Bear	11423000	1941–1967	39.0166	-121.107	USGS
Bear	11422500	1912–2019	39.1313	-120.959	USGS
Bear	11421790	1965–2019	39.2135	-120.845	USGS

### Sheet: Data-S2-Rapture_samples
Supplemental Data S2: RAD Capture samples
SampleID	barcode	Locality	EcoRegion	reads_total	HBS_ID	Collection	SampleType
RAP-149	AAATGG_AAGAGATC	MFY-OREGCk	Sierra Nevada	1016262	35040	HBS	tissue
RAP-184	AAATGG_AAGGTACA	MFY-OREGCk	Sierra Nevada	1993592	35045	HBS	tissue
RAP-332	AAATGG_CAGATCTG	NFA	Sierra Nevada	428844	17204	HBS	tissue
RAP-183	AAATGG_CCTCTATC	MFY-OREGCk	Sierra Nevada	424188	35047	HBS	tissue
RAP-280	AAATGG_CGACACAC	SFY-HUMBUG	Sierra Nevada	173932	27568	HBS	tissue
RAP-298	AAATGG_GAGTTAGC	NFA	Sierra Nevada	76002	17205	HBS	tissue
RAP-247	AAATGG_GTACGCAA	MFY-OREGCk	Sierra Nevada	665034	35034	HBS	tissue
RAP-185	AAATGG_TGGTGGTA	MFY-OREGCk	Sierra Nevada	189416	35041	HBS	tissue
RAP-346	AGTATG_AACGAACG	NFA-SHIC	Sierra Nevada	157302	18999	HBS	tissue
RAP-121	AGTATG_ACACGAGA	SFY-RockCk	Sierra Nevada	3903310	37199	HBS	tissue
RAP-131	AGTATG_ACCTCCAA	SFY-ShadyCk	Sierra Nevada	1642928	37188	HBS	tissue
RAP-328	AGTATG_ACTATGCA	NFA	Sierra Nevada	385818	17201	HBS	tissue
RAP-130	AGTATG_ATGCCTAA	SFY-ShadyCk	Sierra Nevada	3018906	37189	HBS	tissue
RAP-345	AGTATG_CAACCACA	NFA-SHIC	Sierra Nevada	2068124	18998	HBS	tissue
RAP-202	AGTATG_CGACACAC	MFY-OREGCk	Sierra Nevada	427616	35033	HBS	tissue
RAP-348	AGTATG_CGCTGATC	NFA	Sierra Nevada	175990	17206	HBS	tissue
RAP-132	AGTATG_GAACAGGC	SFY-ShadyCk	Sierra Nevada	1553054	37187	HBS	tissue
RAP-278	AGTATG_GCTCGGTA	BEAR-MISS_CNYN	Sierra Nevada	373886	27565	HBS	tissue
RAP-123	AGTATG_GTCGTAGA	SFY-SpringCk	Sierra Nevada	2466932	37197	HBS	tissue
RAP-275	AGTATG_TGGAACAA	SFY-Scotchman	Sierra Nevada	353530	27562	HBS	tissue
RAP1697	ATCACG_ACATTGGC	NFY-SLATE-CGRav	Sierra Nevada	2418398	NA	CSG	tissue
RAP1716	ATCACG_CCGAAGTA	NFY-SLATE-CGRav	Sierra Nevada	1823678	NA	CSG	tissue
RAP750	ATGCGG_AAACATCG	BEAR-GRHN	Sierra Nevada	181304	NA	RAP	tissue
RAP724	ATGCGG_AACAACCA	RUB-USPH	Sierra Nevada	3684006	NA	RAP	tissue
RAP744	ATGCGG_AACCGAGA	BEAR-GRHN	Sierra Nevada	450678	NA	RAP	tissue
RAP728	ATGCGG_AACGCTTA	RUB-USPH	Sierra Nevada	2350264	NA	RAP	tissue
RAP773	ATGCGG_AACGTGAT	NFA	Sierra Nevada	953554	NA	RAP	tissue
RAP757	ATGCGG_AAGACGGA	BEAR-STH2	Sierra Nevada	277266	NA	RAP	tissue
RAP774	ATGCGG_AAGGTACA	NFA	Sierra Nevada	2137258	NA	RAP	tissue
RAP836	ATGCGG_AATGTTGC	MFY-US-OH	Sierra Nevada	594334	NA	RAP	tissue
RAP838	ATGCGG_ACAAGCTA	MFY-US-OH	Sierra Nevada	1230072	NA	RAP	tissue
RAP921	ATGCGG_ACACAGAA	NFY	Sierra Nevada	2239612	NA	RAP	tissue
RAP734	ATGCGG_ACACTGAC	RUB-USPH	Sierra Nevada	2648606	NA	RAP	tissue
RAP837	ATGCGG_ACATTGGC	MFY-US-OH	Sierra Nevada	1008672	NA	RAP	tissue
RAP760	ATGCGG_ACCACTGT	BEAR-STH2	Sierra Nevada	1166908	NA	RAP	tissue
RAP732	ATGCGG_AGATCGCA	RUB-USPH	Sierra Nevada	1122530	NA	RAP	tissue
RAP775	ATGCGG_AGATGTAC	NFA	Sierra Nevada	578126	NA	RAP	tissue
RAP918	ATGCGG_AGCACCTC	NFY	Sierra Nevada	1194794	NA	RAP	tissue
RAP758	ATGCGG_AGTCAAGC	BEAR-STH2	Sierra Nevada	2308232	NA	RAP	tissue
RAP706	ATGCGG_AGTCACTA	NFMFA-SC	Sierra Nevada	1183836	NA	RAP	tissue
RAP767	ATGCGG_ATTGAGGA	NFA	Sierra Nevada	1422256	NA	RAP	tissue
RAP922	ATGCGG_CAACCACA	NFY	Sierra Nevada	1174796	NA	RAP	tissue
RAP707	ATGCGG_CCATCCTC	NFMFA-SC	Sierra Nevada	1596564	NA	RAP	tissue
RAP727	ATGCGG_CCGAAGTA	RUB-USPH	Sierra Nevada	853638	NA	RAP	tissue
RAP733	ATGCGG_CCGACAAC	RUB-USPH	Sierra Nevada	1359344	NA	RAP	tissue
RAP742	ATGCGG_CCGTGAGA	BEAR-GRHN	Sierra Nevada	77610	NA	RAP	tissue
RAP708	ATGCGG_CCTCCTGA	NFMFA-SC	Sierra Nevada	1675032	NA	RAP	tissue
RAP772	ATGCGG_CCTCTATC	NFA	Sierra Nevada	841106	NA	RAP	tissue
RAP756	ATGCGG_CGAACTTA	BEAR-STH2	Sierra Nevada	4652116	NA	RAP	tissue
RAP919	ATGCGG_CGACACAC	NFY	Sierra Nevada	572878	NA	RAP	tissue
RAP768	ATGCGG_CGACTGGA	NFA	Sierra Nevada	2958624	NA	RAP	tissue
RAP920	ATGCGG_CGCTGATC	NFY	Sierra Nevada	969400	NA	RAP	tissue
RAP725	ATGCGG_GATAGACA	RUB-USPH	Sierra Nevada	2028982	NA	RAP	tissue
RAP726	ATGCGG_GCCACATA	RUB-USPH	Sierra Nevada	3166776	NA	RAP	tissue
RAP730	ATGCGG_GCGAGTAA	RUB-USPH	Sierra Nevada	882340	NA	RAP	tissue
RAP759	ATGCGG_GCTAACGA	BEAR-STH2	Sierra Nevada	482448	NA	RAP	tissue
RAP770	ATGCGG_GCTCGGTA	NFA	Sierra Nevada	1299440	NA	RAP	tissue
RAP729	ATGCGG_TATCAGCA	RUB-USPH	Sierra Nevada	1665582	NA	RAP	tissue
RAP731	ATGCGG_TCCGTCTA	RUB-USPH	Sierra Nevada	554314	NA	RAP	tissue
RAP754	ATGCGG_TGAAGAGA	BEAR-STH2	Sierra Nevada	307928	NA	RAP	tissue
RAP769	ATGCGG_TGGAACAA	NFA	Sierra Nevada	922434	NA	RAP	tissue
RAP603	CACGCG_AAACATCG	NFA-ROBR	Sierra Nevada	2130326	NA	RAP	buccal
RAP848	CACGCG_AACCGAGA	NFA-SHIC	Sierra Nevada	15024014	NA	RAP	tissue
RAP830	CACGCG_AACGCTTA	MFY-US-OH	Sierra Nevada	11836494	NA	RAP	tissue
RAP832	CACGCG_AAGACGGA	MFY-US-OH	Sierra Nevada	17994252	NA	RAP	tissue
RAP601	CACGCG_ACAAGCTA	NFA-ROBR	Sierra Nevada	821394	NA	RAP	buccal
RAP697	CACGCG_ACACAGAA	BEAR-STHA	Sierra Nevada	7610410	NA	RAP	buccal
RAP696	CACGCG_ACAGCAGA	BEAR-STHA	Sierra Nevada	9734284	NA	RAP	buccal
RAP609	CACGCG_ACCACTGT	NFA-ROBR	Sierra Nevada	177668	NA	RAP	buccal
RAP700	CACGCG_ACCTCCAA	BEAR	Sierra Nevada	5447122	NA	RAP	buccal
RAP695	CACGCG_ACGCTCGA	BEAR-STHA	Sierra Nevada	5578386	NA	RAP	buccal
RAP704	CACGCG_ACGTATCA	BEAR	Sierra Nevada	6292486	NA	RAP	buccal
RAP703	CACGCG_ACTATGCA	BEAR	Sierra Nevada	3442732	NA	RAP	buccal
RAP-284	CGATTG_AACGTGAT	MFY-Remmington	Sierra Nevada	59176	27569	HBS	tissue
RAP-329	CGATTG_ACACGAGA	NFA	Sierra Nevada	620056	17200	HBS	tissue
RAP-128	CGATTG_ACGTATCA	SFY-ShadyCk	Sierra Nevada	1168480	37191	HBS	tissue
RAP-127	CGATTG_AGATGTAC	SFY-ShadyCk	Sierra Nevada	197350	37192	HBS	tissue
RAP-135	CGATTG_CAAGACTA	SFY-ShadyCk	Sierra Nevada	1846916	37184	HBS	tissue
RAP-100	CGATTG_CCATCCTC	SFY-RockCk	Sierra Nevada	3045946	37200	HBS	tissue
RAP-148	CGATTG_CCGACAAC	MFY-OREGCk	Sierra Nevada	141700	35043	HBS	tissue
RAP-134	CGATTG_CTCAATGA	SFY-ShadyCk	Sierra Nevada	1470052	37185	HBS	tissue
RAP-274	CGATTG_GCCAAGAC	SFY-Scotchman	Sierra Nevada	290008	27561	HBS	tissue
RAP-133	CGATTG_TGGTGGTA	SFY-ShadyCk	Sierra Nevada	365272	37186	HBS	tissue
RAP915	CGGAAT_AACCGAGA	NFA	Sierra Nevada	1602854	NA	RAP	tissue
AAA822	CGGAAT_AACGAACG	MFA-TODC	Sierra Nevada	1579908	NA	RAP	tissue
RAP907	CGGAAT_AACGTGAT	NFA-ROBR	Sierra Nevada	585736	NA	RAP	tissue
RAP902	CGGAAT_AAGACGGA	NFA-ROBR	Sierra Nevada	1794992	NA	RAP	tissue
RAP850	CGGAAT_AAGAGATC	NFA-SHIC	Sierra Nevada	470414	NA	RAP	tissue
RAP903	CGGAAT_AAGGTACA	NFA-ROBR	Sierra Nevada	2653408	NA	RAP	tissue
RAP831	CGGAAT_ACACAGAA	MFY-US-OH	Sierra Nevada	2102116	NA	RAP	tissue
RAP824	CGGAAT_ACACGAGA	NFA-SLAR	Sierra Nevada	1065636	NA	RAP	tissue
RAP909	CGGAAT_ACAGATTC	NFA	Sierra Nevada	584172	NA	RAP	tissue
AAA815	CGGAAT_ACAGCAGA	NFA-SAIC	Sierra Nevada	2587844	NA	RAP	tissue
RAP904	CGGAAT_ACCACTGT	NFA-ROBR	Sierra Nevada	758148	NA	RAP	tissue
RAP845	CGGAAT_ACGCTCGA	NFA-SHIC	Sierra Nevada	938786	NA	RAP	tissue
RAP858	CGGAAT_ACGTATCA	NFA-INDC	Sierra Nevada	2242602	NA	RAP	tissue
RAP861	CGGAAT_ACTATGCA	NFA-INDC	Sierra Nevada	1191294	NA	RAP	tissue
RAP910	CGGAAT_AGATGTAC	NFA	Sierra Nevada	195002	NA	RAP	tissue
RAP851	CGGAAT_AGCACCTC	NFA-SHIC	Sierra Nevada	2556004	NA	RAP	tissue
RAP829	CGGAAT_AGCCATGC	MFY-US-OH	Sierra Nevada	618458	NA	RAP	tissue
RAP862	CGGAAT_AGGCTAAC	NFA-INDC	Sierra Nevada	104702	NA	RAP	tissue
RAP823	CGGAAT_AGTACAAG	NFA-SLAR	Sierra Nevada	1482494	NA	RAP	tissue
RAP908	CGGAAT_AGTCAAGC	NFA	Sierra Nevada	774266	NA	RAP	tissue
RAP913	CGGAAT_AGTCACTA	NFA	Sierra Nevada	3379796	NA	RAP	tissue
RAP817	CGGAAT_ATAGCGAC	NFA-POND	Sierra Nevada	429276	NA	RAP	tissue
RAP901	CGGAAT_ATCCTGTA	NFA-ROBR	Sierra Nevada	922274	NA	RAP	tissue
RAP849	CGGAAT_ATGCCTAA	NFA-SHIC	Sierra Nevada	2105656	NA	RAP	tissue
RAP825	CGGAAT_ATTGAGGA	NFA-SLAR	Sierra Nevada	4160612	NA	RAP	tissue
RAP842	CGGAAT_ATTGGCTC	NFA-SHIC	Sierra Nevada	1593232	NA	RAP	tissue
RAP841	CGGAAT_CAACCACA	MFY-US-OH	Sierra Nevada	4293902	NA	RAP	tissue
RAP864	CGGAAT_CAAGACTA	NFA-INDC	Sierra Nevada	2302628	NA	RAP	tissue
RAP826	CGGAAT_CAATGGAA	NFA-SLAR	Sierra Nevada	3697414	NA	RAP	tissue
AAA817	CGGAAT_CACTTCGA	NFA-SAIC	Sierra Nevada	2909622	NA	RAP	tissue
RAP857	CGGAAT_CAGCGTTA	NFA-INDC	Sierra Nevada	3154796	NA	RAP	tissue
RAP853	CGGAAT_CATACCAA	NFA-SHIC	Sierra Nevada	2366392	NA	RAP	tissue
RAP854	CGGAAT_CATCAAGT	NFA-SHIC	Sierra Nevada	1571260	NA	RAP	tissue
RAP917	CGGAAT_CCTCCTGA	NFA	Sierra Nevada	936376	NA	RAP	tissue
RAP906	CGGAAT_CCTCTATC	NFA-ROBR	Sierra Nevada	467586	NA	RAP	tissue
RAP900	CGGAAT_CGAACTTA	NFA-ROBR	Sierra Nevada	2213364	NA	RAP	tissue
RAP833	CGGAAT_CGACTGGA	MFY-US-OH	Sierra Nevada	3025546	NA	RAP	tissue
RAP847	CGGAAT_CGCATACA	NFA-SHIC	Sierra Nevada	2692640	NA	RAP	tissue
RAP835	CGGAAT_CGCTGATC	MFY-US-OH	Sierra Nevada	1085756	NA	RAP	tissue
RAP865	CGGAAT_CGGATTGC	NFA-INDC	Sierra Nevada	1133344	NA	RAP	tissue
RAP859	CGGAAT_CTAAGGTC	NFA-INDC	Sierra Nevada	3701904	NA	RAP	tissue
RAP867	CGGAAT_CTCAATGA	NFA-INDC	Sierra Nevada	2281152	NA	RAP	tissue
RAP821	CGGAAT_CTGAGCCA	NFA-SLAR	Sierra Nevada	1563926	NA	RAP	tissue
AAA794	CGGAAT_CTGGCATA	NFA-SAIC	Sierra Nevada	2746910	NA	RAP	tissue
RAP828	CGGAAT_GAACAGGC	NFA-SLAR	Sierra Nevada	627450	NA	RAP	tissue
RAP856	CGGAAT_GAATCTGA	NFA-INDC	Sierra Nevada	1501554	NA	RAP	tissue
RAP834	CGGAAT_GACAGTGC	MFY-US-OH	Sierra Nevada	774042	NA	RAP	tissue
RAP844	CGGAAT_GAGTTAGC	NFA-SHIC	Sierra Nevada	822926	NA	RAP	tissue
RAP916	CGGAAT_GCGAGTAA	NFA	Sierra Nevada	2089612	NA	RAP	tissue
RAP911	CGGAAT_GCTAACGA	NFA	Sierra Nevada	643248	NA	RAP	tissue
RAP816	CGGAAT_GCTCGGTA	NFA-POND	Sierra Nevada	5374498	NA	RAP	tissue
RAP866	CGGAAT_GGAGAACA	NFA-INDC	Sierra Nevada	464772	NA	RAP	tissue
AAA816	CGGAAT_GGTGCGAA	NFA-SAIC	Sierra Nevada	139274	NA	RAP	tissue
RAP820	CGGAAT_GTACGCAA	NFA-POND	Sierra Nevada	788920	NA	RAP	tissue
AAA823	CGGAAT_GTCGTAGA	MFA-TODC	Sierra Nevada	337084	NA	RAP	tissue
RAP843	CGGAAT_GTCTGTCA	NFA-SHIC	Sierra Nevada	502516	NA	RAP	tissue
RAP914	CGGAAT_TATCAGCA	NFA	Sierra Nevada	692586	NA	RAP	tissue
RAP912	CGGAAT_TGAAGAGA	NFA	Sierra Nevada	530828	NA	RAP	tissue
RAP818	CGGAAT_TGGAACAA	NFA-POND	Sierra Nevada	399240	NA	RAP	tissue
RAP863	CGGAAT_TGGCTTCA	NFA-INDC	Sierra Nevada	1724118	NA	RAP	tissue
RAP819	CGGAAT_TGGTGGTA	NFA-POND	Sierra Nevada	370514	NA	RAP	tissue
RAP822	CGGAAT_TTCACGCA	NFA-SLAR	Sierra Nevada	684834	NA	RAP	tissue
RAP679	GAGGTG_AAACATCG	SFY-MISC	Sierra Nevada	333686	NA	RAP	buccal
RAP644	GAGGTG_AACAACCA	SFY-LOGA	Sierra Nevada	1545564	NA	RAP	buccal
RAP677	GAGGTG_AACCGAGA	SFY-MISC	Sierra Nevada	365750	NA	RAP	buccal
RAP627	GAGGTG_AACGAACG	MFA-AMEC	Sierra Nevada	160834	NA	RAP	buccal
RAP686	GAGGTG_AACGCTTA	BEAR-STHC	Sierra Nevada	820518	NA	RAP	buccal
RAP840	GAGGTG_AACGTGAT	MFY-US-OH	Sierra Nevada	552188	NA	RAP	buccal
RAP783	GAGGTG_AAGGACAC	MFA-TODC	Sierra Nevada	136304	NA	RAP	buccal
RAP860	GAGGTG_AAGGTACA	NFA-INDC	Sierra Nevada	2356110	NA	RAP	buccal
RAP796	GAGGTG_AATCCGTC	MFA-GASC	Sierra Nevada	868128	NA	RAP	buccal
RAP647	GAGGTG_AATGTTGC	SFY-LOGA	Sierra Nevada	276636	NA	RAP	buccal
RAP718	GAGGTG_ACAAGCTA	NFMFA-SC	Sierra Nevada	4210854	NA	RAP	buccal
RAP625	GAGGTG_ACACGAGA	MFA-AMEC	Sierra Nevada	163784	NA	RAP	buccal
RAP815	GAGGTG_ACACTGAC	NFA-SAIC	Sierra Nevada	352506	NA	RAP	buccal
RAP705	GAGGTG_ACAGATTC	SFY	Sierra Nevada	884982	NA	RAP	buccal
RAP717	GAGGTG_ACAGCAGA	NFMFA-SC	Sierra Nevada	1060062	NA	RAP	buccal
RAP683	GAGGTG_ACATTGGC	BEAR-STHC	Sierra Nevada	643132	NA	RAP	buccal
RAP682	GAGGTG_ACCACTGT	BEAR-STHC	Sierra Nevada	1622886	NA	RAP	buccal
RAP613	GAGGTG_ACCTCCAA	NFA-ROBR	Sierra Nevada	108184	NA	RAP	buccal
RAP631	GAGGTG_ACGCTCGA	MFA-AMEC	Sierra Nevada	575476	NA	RAP	buccal
RAP617	GAGGTG_ACGTATCA	NFA-ROBR	Sierra Nevada	680880	NA	RAP	buccal
RAP793	GAGGTG_ACTATGCA	MFA-GASC	Sierra Nevada	1353734	NA	RAP	buccal
RAP782	GAGGTG_AGAGTCAA	MFA-TODC	Sierra Nevada	1162988	NA	RAP	buccal
RAP643	GAGGTG_AGATCGCA	SFY-LOGA	Sierra Nevada	559720	NA	RAP	buccal
RAP839	GAGGTG_AGATGTAC	MFY-US-OH	Sierra Nevada	227714	NA	RAP	buccal
RAP755	GAGGTG_AGCACCTC	BEAR-STH2	Sierra Nevada	1779962	NA	RAP	buccal
RAP680	GAGGTG_AGCAGGAA	SFY-MISC	Sierra Nevada	595542	NA	RAP	buccal
RAP630	GAGGTG_AGGCTAAC	MFA-AMEC	Sierra Nevada	164382	NA	RAP	buccal
RAP688	GAGGTG_AGTCAAGC	BEAR-STHC	Sierra Nevada	458650	NA	RAP	buccal
RAP685	GAGGTG_AGTCACTA	BEAR-STHC	Sierra Nevada	1674950	NA	RAP	buccal
RAP801	GAGGTG_AGTGGTCA	NFA-BUNC	Sierra Nevada	1587766	NA	RAP	buccal
RAP626	GAGGTG_ATAGCGAC	MFA-AMEC	Sierra Nevada	84218	NA	RAP	buccal
RAP855	GAGGTG_ATTGAGGA	NFA-SHIC	Sierra Nevada	1146632	NA	RAP	buccal
RAP635	GAGGTG_ATTGGCTC	MFA-AMEC	Sierra Nevada	517508	NA	RAP	buccal
RAP629	GAGGTG_CAAGACTA	MFA-AMEC	Sierra Nevada	92254	NA	RAP	buccal
RAP809	GAGGTG_CAAGGAGC	NFA-BUNC	Sierra Nevada	493638	NA	RAP	buccal
RAP797	GAGGTG_CACCTTAC	NFA-BUNC	Sierra Nevada	366314	NA	RAP	buccal
RAP710	GAGGTG_CAGATCTG	NFMFA-SC	Sierra Nevada	1149020	NA	RAP	buccal
RAP622	GAGGTG_CAGCGTTA	MFA-AMEC	Sierra Nevada	572478	NA	RAP	buccal
RAP792	GAGGTG_CATACCAA	MFA-GASC	Sierra Nevada	714480	NA	RAP	buccal
RAP810	GAGGTG_CATCAAGT	NFA-BUNC	Sierra Nevada	1353710	NA	RAP	buccal
RAP805	GAGGTG_CCAGTTCA	NFA-BUNC	Sierra Nevada	2520300	NA	RAP	buccal
RAP721	GAGGTG_CCATCCTC	NFMFA-SC	Sierra Nevada	510000	NA	RAP	buccal
RAP712	GAGGTG_CCGAAGTA	NFMFA-SC	Sierra Nevada	1855514	NA	RAP	buccal
RAP814	GAGGTG_CCGTGAGA	NFA-SAIC	Sierra Nevada	1240224	NA	RAP	buccal
RAP684	GAGGTG_CCTCCTGA	BEAR-STHC	Sierra Nevada	187202	NA	RAP	buccal
RAP846	GAGGTG_CGACTGGA	NFA-SHIC	Sierra Nevada	2349956	NA	RAP	buccal
RAP619	GAGGTG_CTAAGGTC	MFA-AMEC	Sierra Nevada	1095908	NA	RAP	buccal
RAP624	GAGGTG_CTCAATGA	MFA-AMEC	Sierra Nevada	389814	NA	RAP	buccal
RAP650	GAGGTG_CTGAGCCA	NFA-ROBR	Sierra Nevada	1059102	NA	RAP	buccal
RAP827	GAGGTG_CTGGCATA	NFA-SLAR	Sierra Nevada	971314	NA	RAP	buccal
RAP607	GAGGTG_GAACAGGC	NFA-ROBR	Sierra Nevada	214986	NA	RAP	buccal
RAP632	GAGGTG_GAATCTGA	MFA-AMEC	Sierra Nevada	92690	NA	RAP	buccal
RAP621	GAGGTG_GACAGTGC	MFA-AMEC	Sierra Nevada	84722	NA	RAP	buccal
RAP791	GAGGTG_GACTAGTA	MFA-GASC	Sierra Nevada	1269226	NA	RAP	buccal
RAP795	GAGGTG_GAGCTGAA	MFA-GASC	Sierra Nevada	991808	NA	RAP	buccal
RAP623	GAGGTG_GAGTTAGC	MFA-AMEC	Sierra Nevada	136052	NA	RAP	buccal
RAP675	GAGGTG_GATAGACA	SFY-MISC	Sierra Nevada	402034	NA	RAP	buccal
RAP811	GAGGTG_GATGAATC	NFA-BUNC	Sierra Nevada	480890	NA	RAP	buccal
RAP804	GAGGTG_GCCAAGAC	NFA-BUNC	Sierra Nevada	515488	NA	RAP	buccal
RAP813	GAGGTG_GCCACATA	NFA-SAIC	Sierra Nevada	2584618	NA	RAP	buccal
RAP699	GAGGTG_GCGAGTAA	BEAR	Sierra Nevada	799642	NA	RAP	buccal
RAP649	GAGGTG_GCTAACGA	SFY-MISC	Sierra Nevada	753580	NA	RAP	buccal
RAP771	GAGGTG_GCTCGGTA	NFA	Sierra Nevada	797710	NA	RAP	buccal
RAP651	GAGGTG_GGTGCGAA	NFA	Sierra Nevada	183186	NA	RAP	buccal
RAP633	GAGGTG_GTCGTAGA	MFA-AMEC	Sierra Nevada	271070	NA	RAP	buccal
RAP618	GAGGTG_GTCTGTCA	MFA-AMEC	Sierra Nevada	224858	NA	RAP	buccal
RAP790	GAGGTG_GTGTTCTA	MFA-TODC	Sierra Nevada	1111194	NA	RAP	buccal
RAP794	GAGGTG_TAGGATGA	MFA-GASC	Sierra Nevada	1276588	NA	RAP	buccal
RAP720	GAGGTG_TATCAGCA	NFMFA-SC	Sierra Nevada	694134	NA	RAP	buccal
RAP690	GAGGTG_TCCGTCTA	BEAR-STHC	Sierra Nevada	1406882	NA	RAP	buccal
RAP702	GAGGTG_TCTTCACA	BEAR	Sierra Nevada	645326	NA	RAP	buccal
RAP751	GAGGTG_TGAAGAGA	BEAR-GRHN	Sierra Nevada	807380	NA	RAP	buccal
RAP852	GAGGTG_TGGAACAA	NFA-SHIC	Sierra Nevada	409924	NA	RAP	buccal
RAP615	GAGGTG_TGGTGGTA	NFA-ROBR	Sierra Nevada	102770	NA	RAP	buccal
RAP634	GAGGTG_TTCACGCA	MFA-AMEC	Sierra Nevada	1277154	NA	RAP	buccal
RAP691	GTTAGG_AACGAACG	BEAR-STHC	Sierra Nevada	3097354	NA	RAP	tissue
RAP799	GTTAGG_AAGAGATC	NFA-BUNC	Sierra Nevada	4890532	NA	RAP	tissue
RAP747	GTTAGG_AATCCGTC	BEAR-GRHN	Sierra Nevada	54704	NA	RAP	tissue
RAP788	GTTAGG_ACACGAGA	MFA-TODC	Sierra Nevada	582604	NA	RAP	tissue
RAP803	GTTAGG_ACGACAAG	NFA-BUNC	Sierra Nevada	2517320	NA	RAP	tissue
RAP787	GTTAGG_ACGCTCGA	MFA-TODC	Sierra Nevada	653480	NA	RAP	tissue
RAP798	GTTAGG_ACGTATCA	NFA-BUNC	Sierra Nevada	3204586	NA	RAP	tissue
RAP784	GTTAGG_ACTATGCA	MFA-TODC	Sierra Nevada	293588	NA	RAP	tissue
RAP739	GTTAGG_AGAGTCAA	BEAR-GRHN	Sierra Nevada	106550	NA	RAP	tissue
RAP808	GTTAGG_AGTACAAG	NFA-BUNC	Sierra Nevada	2484814	NA	RAP	tissue
RAP-147	GTTAGG_AGTCACTA	MFY-OREGCk	Sierra Nevada	3034384	35044	HBS	tissue
RAP753	GTTAGG_AGTGGTCA	BEAR-GRHN	Sierra Nevada	4115688	NA	RAP	tissue
RAP786	GTTAGG_ATAGCGAC	MFA-TODC	Sierra Nevada	486076	NA	RAP	tissue
RAP806	GTTAGG_ATTGGCTC	NFA-BUNC	Sierra Nevada	597958	NA	RAP	tissue
RAP735	GTTAGG_CAAGGAGC	BEAR-GRHN	Sierra Nevada	1675256	NA	RAP	tissue
RAP743	GTTAGG_CACCTTAC	BEAR-GRHN	Sierra Nevada	101232	NA	RAP	tissue
RAP785	GTTAGG_CACTTCGA	MFA-TODC	Sierra Nevada	3557766	NA	RAP	tissue
RAP-136	GTTAGG_CAGATCTG	SFY-ShadyCk	Sierra Nevada	2144344	37183	HBS	tissue
RAP694	GTTAGG_CAGCGTTA	BEAR-STHC	Sierra Nevada	1906640	NA	RAP	tissue
RAP748	GTTAGG_CATACCAA	BEAR-GRHN	Sierra Nevada	161018	NA	RAP	tissue
RAP807	GTTAGG_CATCAAGT	NFA-BUNC	Sierra Nevada	796018	NA	RAP	tissue
RAP738	GTTAGG_CCAGTTCA	BEAR-GRHN	Sierra Nevada	940902	NA	RAP	tissue
RAP689	GTTAGG_CTGGCATA	BEAR-STHC	Sierra Nevada	2180796	NA	RAP	tissue
RAP800	GTTAGG_GAACAGGC	NFA-BUNC	Sierra Nevada	1044978	NA	RAP	tissue
RAP802	GTTAGG_GAATCTGA	NFA-BUNC	Sierra Nevada	695804	NA	RAP	tissue
RAP701	GTTAGG_GACAGTGC	BEAR	Sierra Nevada	479474	NA	RAP	tissue
RAP736	GTTAGG_GACTAGTA	BEAR-GRHN	Sierra Nevada	4585926	NA	RAP	tissue
RAP737	GTTAGG_GAGCTGAA	BEAR-GRHN	Sierra Nevada	94240	NA	RAP	tissue
RAP812	GTTAGG_GAGTTAGC	NFA-SAIC	Sierra Nevada	298800	NA	RAP	tissue
RAP745	GTTAGG_GATGAATC	BEAR-GRHN	Sierra Nevada	81300	NA	RAP	tissue
RAP-137	GTTAGG_GCGAGTAA	SFY-ShadyCk	Sierra Nevada	1690636	37182	HBS	tissue
RAP-129	GTTAGG_GGAGAACA	SFY-ShadyCk	Sierra Nevada	993056	37190	HBS	tissue
RAP687	GTTAGG_GTACGCAA	BEAR-STHC	Sierra Nevada	1378432	NA	RAP	tissue
RAP693	GTTAGG_GTCGTAGA	BEAR-STHC	Sierra Nevada	605594	NA	RAP	tissue
RAP692	GTTAGG_GTCTGTCA	BEAR-STHC	Sierra Nevada	500984	NA	RAP	tissue
RAP740	GTTAGG_GTGTTCTA	BEAR-GRHN	Sierra Nevada	97028	NA	RAP	tissue
RAP789	GTTAGG_TTCACGCA	MFA-TODC	Sierra Nevada	3193030	NA	RAP	tissue
RAP1683	TAGACG_AATGTTGC	NFY-SLATE-CGRav	Sierra Nevada	1566616	NA	CSG	tissue
RAP1656	TAGACG_AGCAGGAA	NFY-SLATE-Onion	Sierra Nevada	2332632	NA	CSG	tissue
RAP1689	TAGACG_CCATCCTC	NFY-SLATE-CGRav	Sierra Nevada	1579236	NA	CSG	tissue
RAP1669	TAGACG_GATAGACA	NFY-SLATE-Onion	Sierra Nevada	534298	NA	CSG	tissue
RAP1676	TAGACG_TATCAGCA	NFY-SLATE-Onion	Sierra Nevada	948140	NA	CSG	tissue
RAP681	TGCCTG_AAGGTACA	MFA-US-R	Sierra Nevada	7026568	NA	RAP	tissue
RAP-277	TGCCTG_ACAGATTC	SFY-Scotchman	Sierra Nevada	55556	27564	HBS	tissue
RAP-099	TGCCTG_ACCACTGT	SFY-RockCk	Sierra Nevada	1564984	37201	HBS	tissue
RAP-125	TGCCTG_ACGCTCGA	SFY-SpringCk	Sierra Nevada	826496	37195	HBS	tissue
RAP-139	TGCCTG_AGGCTAAC	SFY-ShadyCk	Sierra Nevada	275976	37180	HBS	tissue
RAP-122	TGCCTG_ATTGGCTC	SFY-SpringCk	Sierra Nevada	993156	37198	HBS	tissue
RAP-276	TGCCTG_CACCTTAC	SFY-Scotchman	Sierra Nevada	252492	27563	HBS	tissue
RAP-124	TGCCTG_CACTTCGA	SFY-SpringCk	Sierra Nevada	4567246	37196	HBS	tissue
RAP-126	TGCCTG_CGGATTGC	SFY-ShadyCk	Sierra Nevada	1102298	37193	HBS	tissue
RAP-138	TGCCTG_CTGAGCCA	SFY-ShadyCk	Sierra Nevada	2108434	37181	HBS	tissue
RAP-146	TGCCTG_TAGGATGA	MFY-OREGCk	Sierra Nevada	1329298	35048	HBS	tissue
RAP641	TTAGGG_AAACATCG	SFY-MCKI	Sierra Nevada	1781604	NA	RAP	buccal
RAP676	TTAGGG_AACAACCA	SFY-MISC	Sierra Nevada	528320	NA	RAP	buccal
RAP640	TTAGGG_AACCGAGA	SFY-MCKI	Sierra Nevada	1365490	NA	RAP	buccal
RAP722	TTAGGG_AACGCTTA	NFMFA-SC	Sierra Nevada	508740	NA	RAP	buccal
RAP715	TTAGGG_AATGTTGC	NFMFA-SC	Sierra Nevada	1202026	NA	RAP	buccal
RAP716	TTAGGG_ACAAGCTA	NFMFA-SC	Sierra Nevada	853656	NA	RAP	buccal
RAP711	TTAGGG_ACACTGAC	NFMFA-SC	Sierra Nevada	868238	NA	RAP	buccal
RAP723	TTAGGG_ACATTGGC	NFMFA-SC	Sierra Nevada	458748	NA	RAP	buccal
RAP648	TTAGGG_AGATCGCA	SFY-MISC	Sierra Nevada	1434880	NA	RAP	buccal
RAP678	TTAGGG_AGCAGGAA	SFY-MISC	Sierra Nevada	755456	NA	RAP	buccal
RAP719	TTAGGG_AGTCACTA	NFMFA-SC	Sierra Nevada	1379594	NA	RAP	buccal
RAP709	TTAGGG_CCATCCTC	NFMFA-SC	Sierra Nevada	1601702	NA	RAP	buccal
RAP645	TTAGGG_CCGAAGTA	SFY-LOGA	Sierra Nevada	1067166	NA	RAP	buccal
RAP638	TTAGGG_CCGACAAC	SFY-MCKI	Sierra Nevada	169730	NA	RAP	buccal
RAP646	TTAGGG_CCGTGAGA	SFY-LOGA	Sierra Nevada	777786	NA	RAP	buccal
RAP714	TTAGGG_GATAGACA	NFMFA-SC	Sierra Nevada	482922	NA	RAP	buccal
RAP642	TTAGGG_GCCACATA	SFY-THIMC	Sierra Nevada	1322932	NA	RAP	buccal
RAP713	TTAGGG_TCCGTCTA	NFMFA-SC	Sierra Nevada	938654	NA	RAP	buccal
AAA808	TTTTTG_AACGAACG	NFY	Sierra Nevada	515684	NA	RAP	tissue
RAP868	TTTTTG_AAGAGATC	NFA-EUCHDS	Sierra Nevada	530904	NA	RAP	tissue
RAP875	TTTTTG_AAGGACAC	NFA-EUCHUS	Sierra Nevada	250774	NA	RAP	tissue
AAA831	TTTTTG_AATCCGTC	RUB-LC-US	Sierra Nevada	2179720	NA	RAP	tissue
RAP-243	TTTTTG_ACACAGAA	MFY-OREGCk	Sierra Nevada	537028	35039	HBS	tissue
AAA830	TTTTTG_ACACGAGA	NFY	Sierra Nevada	743426	NA	RAP	tissue
RAP-248	TTTTTG_ACACTGAC	MFY-OREGCk	Sierra Nevada	561132	35032	HBS	tissue
RAP876	TTTTTG_ACCTCCAA	NFA-EUCHUS	Sierra Nevada	332910	NA	RAP	tissue
AAA798	TTTTTG_ACGACAAG	NFY	Sierra Nevada	390944	NA	RAP	tissue
AAA807	TTTTTG_ACGCTCGA	NFY	Sierra Nevada	189434	NA	RAP	tissue
AAA837	TTTTTG_ACGTATCA	NFA	Sierra Nevada	132156	NA	RAP	tissue
AAA793	TTTTTG_ACTATGCA	NFA	Sierra Nevada	378936	NA	RAP	tissue
AAA835	TTTTTG_AGAGTCAA	NFA	Sierra Nevada	1293186	NA	RAP	tissue
RAP-331	TTTTTG_AGCACCTC	NFA	Sierra Nevada	455346	17202	HBS	tissue
AAA829	TTTTTG_AGGCTAAC	NFY	Sierra Nevada	206114	NA	RAP	tissue
AAB850	TTTTTG_AGTACAAG	NFY	Sierra Nevada	273012	NA	RAP	tissue
RAP871	TTTTTG_AGTGGTCA	NFA-EUCHDS	Sierra Nevada	3236022	NA	RAP	tissue
AAA806	TTTTTG_ATAGCGAC	NFY	Sierra Nevada	125952	NA	RAP	tissue
AAA825	TTTTTG_ATGCCTAA	SFY-FallCk	Sierra Nevada	728660	NA	RAP	tissue
RAP880	TTTTTG_ATTGGCTC	NFA-NFNFA	Sierra Nevada	932586	NA	RAP	tissue
AAA841	TTTTTG_CAAGACTA	NFA	Sierra Nevada	1252240	NA	RAP	tissue
RAP869	TTTTTG_CAAGGAGC	NFA-EUCHDS	Sierra Nevada	1157580	NA	RAP	tissue
RAP879	TTTTTG_CAATGGAA	NFA-NFNFA	Sierra Nevada	2471056	NA	RAP	tissue
AAA811	TTTTTG_CACCTTAC	RUB-LC-US	Sierra Nevada	435272	NA	RAP	tissue
AAA836	TTTTTG_CACTTCGA	NFA	Sierra Nevada	799586	NA	RAP	tissue
RAP-330	TTTTTG_CAGATCTG	NFA	Sierra Nevada	629016	17203	HBS	tissue
AAA797	TTTTTG_CAGCGTTA	NFY	Sierra Nevada	351884	NA	RAP	tissue
RAP870	TTTTTG_CATACCAA	NFA-EUCHDS	Sierra Nevada	1993456	NA	RAP	tissue
RAP873	TTTTTG_CATCAAGT	NFA-EUCHDS	Sierra Nevada	1445936	NA	RAP	tissue
AAA824	TTTTTG_CCAGTTCA	SFY-FallCk	Sierra Nevada	2216218	NA	RAP	tissue
RAP-246	TTTTTG_CCGAAGTA	MFY-OREGCk	Sierra Nevada	720604	35035	HBS	tissue
RAP-245	TTTTTG_CGCATACA	MFY-OREGCk	Sierra Nevada	529796	35037	HBS	tissue
AAA839	TTTTTG_CTAAGGTC	NFA	Sierra Nevada	379826	NA	RAP	tissue
AAA833	TTTTTG_CTCAATGA	RUB-LC-US	Sierra Nevada	543616	NA	RAP	tissue
RAP874	TTTTTG_CTGAGCCA	NFA-EUCHUS	Sierra Nevada	3041278	NA	RAP	tissue
AAA827	TTTTTG_CTGGCATA	SFY-FallCk	Sierra Nevada	973888	NA	RAP	tissue
AAA799	TTTTTG_GAACAGGC	NFY	Sierra Nevada	592020	NA	RAP	tissue
AAA840	TTTTTG_GAATCTGA	NFA	Sierra Nevada	606404	NA	RAP	tissue
AAA813	TTTTTG_GACAGTGC	RUB-LC-US	Sierra Nevada	251268	NA	RAP	tissue
RAP878	TTTTTG_GACTAGTA	NFA-EUCHUS	Sierra Nevada	1580280	NA	RAP	tissue
AAA812	TTTTTG_GAGCTGAA	RUB-LC-US	Sierra Nevada	1729166	NA	RAP	tissue
AAA834	TTTTTG_GAGTTAGC	RUB-LC-US	Sierra Nevada	238358	NA	RAP	tissue
RAP-201	TTTTTG_GATAGACA	MFY-OREGCk	Sierra Nevada	378180	35036	HBS	tissue
RAP872	TTTTTG_GATGAATC	NFA-EUCHDS	Sierra Nevada	224206	NA	RAP	tissue
AAA832	TTTTTG_GCCAAGAC	RUB-LC-US	Sierra Nevada	414472	NA	RAP	tissue
RAP-244	TTTTTG_GGAGAACA	MFY-OREGCk	Sierra Nevada	233212	35038	HBS	tissue
AAA810	TTTTTG_GGTGCGAA	RUB-LC-US	Sierra Nevada	62356	NA	RAP	tissue
AAA826	TTTTTG_GTACGCAA	SFY-FallCk	Sierra Nevada	398036	NA	RAP	tissue
AAA814	TTTTTG_GTCGTAGA	NFA	Sierra Nevada	461398	NA	RAP	tissue
AAA809	TTTTTG_GTCTGTCA	RUB-LC-US	Sierra Nevada	228640	NA	RAP	tissue
RAP877	TTTTTG_GTGTTCTA	NFA-EUCHUS	Sierra Nevada	706142	NA	RAP	tissue
AAA838	TTTTTG_TAGGATGA	NFA	Sierra Nevada	119374	NA	RAP	tissue
AAA828	TTTTTG_TGGTGGTA	SFY-FallCk	Sierra Nevada	221098	NA	RAP	tissue
AAA800	TTTTTG_TTCACGCA	NFY	Sierra Nevada	676172	NA	RAP	tissue

### Sheet: Data-S3-wavelet_analysis
Supplemental Data S3: wavelet and Colwell analysis data
Site	maxPowerAvg	maxPeriod	Colwells_MP	river	gageID	analysis_yr_begin	analysis_yr_end	reg	regtype	station_nm	dec_lat_va	dec_long_va	huc8	interval	gage_date_begin	gage_date_end	count_nu	gage_yr_begin	gage_yr_end	gage_yr_total
BEAR_11421770_1966_2016	2.80336	12.4935	0.235294	BEAR	11421770	1966	2016	Y	Bypass	BEAR R BL DRUM AFTERBAY NR BLUE CANYON CA	39.2543	-120.775	18020126	dv	1966-04-02	2019-09-30	18303	1966	2019	53
BEAR_11421790_1965_2016	2.37698	11.6569	0.387755	BEAR	11421790	1965	2016	Y	Bypass	BEAR R BL DUTCH FLAT AFTERBAY NR DUTCH FLAT CA	39.2135	-120.845	18020126	dv	1965-12-01	2019-09-30	19397	1965	2019	54
BEAR_11422500_1965_2016	7.63013	12.068	0.666667	BEAR	11422500	1965	2016	Y	Bypass	BEAR R BL ROLLINS DAM NR COLFAX CA	39.1313	-120.959	18020126	dv	1912-04-01	2019-09-30	22311	1912	2019	107
BEAR_11423000_1941_1967	9.58208	12.068	0.9	BEAR	11423000	1941	1967	N	Bypass	BEAR R NR AUBURN CA	39.0166	-121.107	18020126	dv	1941-04-01	1967-09-29	9678	1941	1967	26
RUB_11427765_1973_2016	3.46423	11.6569	0.130435	RUB	11427765	1973	2016	Y	Bypass	RALSTON PH NR FORESTHILL CA	39.0002	-120.724	18020128	dv	1973-10-01	2019-09-30	16801	1973	2019	46
MFA_11427770_1965_2016	3.65937	12.068	0.0851064	MFA	11427770	1965	2016	Y	Hydropeaking	MF AMERICAN R BL INTERBAY DAM NR FORESTHILL CA	39.0263	-120.604	18020128	dv	1965-10-01	2019-09-27	17281	1965	2019	54
MFA_11433500_1911_1964	14.5888	12.068	0.882353	MFA	11433500	1911	1964	N	Hydropeaking	MF AMERICAN R NR AUBURN CA	38.918	-121.015	18020128	dv	1911-10-01	1986-01-31	26876	1911	1986	75
MFA_11433500_1964_1986	6.10962	12.068	0.56	MFA	11433500	1964	1986	Y	Hydropeaking	MF AMERICAN R NR AUBURN CA	38.918	-121.015	18020128	dv	1911-10-01	1986-01-31	26876	1911	1986	75
MFY_11408550_1987_2016	3.75417	11.6569	0.109589	MFY	11408550	1987	2016	Y	Bypass	M YUBA R BL MILTON DAM CA	39.5218	-120.584	18020125	dv	1987-10-01	2019-09-30	11688	1987	2019	32
MFY_11408880_1968_2016	2.12963	11.6569	0.3	MFY	11408880	1968	2016	Y	Bypass	M YUBA R BL OUR HOUSE DAM CA	39.4116	-120.998	18020125	dv	1968-10-01	2019-09-30	18626	1968	2019	51
MFY_11409000_1941_1969	6.36754	12.068	0.882353	MFY	11409000	1941	1969	N	Bypass	M YUBA R AB OREGON C NR NORTH SAN JUAN CA	39.3929	-121.082	18020125	dv	1941-04-01	1969-09-29	10409	1941	1969	28
MFY_11410000_1912_1940	11.1015	12.068	0.878788	MFY	11410000	1912	1940	N	Bypass	M YUBA R NR NORTH SAN JUAN CA	39.3941	-121.085	18020125	dv	1900-07-01	2005-03-17	12527	1900	2005	105
NFA_11426500_1911_1941	15.8029	12.068	0.857143	NFA	11426500	1911	1941	N	Unregulated	NF AMERICAN R NR COLFAX CA	39.0402	-120.903	18020128	dv	1911-10-01	1941-09-29	10873	1911	1941	30
NFA_11427000_1941_2017	8.06167	12.068	0.757576	NFA	11427000	1941	2017	N	Unregulated	NF AMERICAN R A NORTH FORK DAM CA	38.936	-121.024	18020128	dv	1941-10-01	2020-06-28	28761	1941	2020	79
NFY_11413000_1930_2017	10.7752	12.068	0.75	NFY	11413000	1930	2017	N	Unregulated	N YUBA R BL GOODYEARS BAR CA	39.5249	-120.938	18020125	dv	1930-10-01	2020-06-28	32413	1930	2020	90
RUB_11431000_1943_1964	8.11712	12.068	0.897436	RUB	11431000	1943	1964	N	Bypass	RUBICON R NR GEORGETOWN CA	38.9582	-120.486	18020128	dv	1910-04-01	1964-11-30	9194	1910	1964	54
RUB_11433200_1958_1964	4.28499	12.068	0.88	RUB	11433200	1958	1964	N	Bypass	RUBICON R NR FORESTHILL CA	38.9924	-120.722	18020128	dv	1958-10-01	1984-09-29	9496	1958	1984	26
RUB_11433200_1964_1984	2.98159	12.068	0.6875	RUB	11433200	1964	1984	Y	Bypass	RUBICON R NR FORESTHILL CA	38.9924	-120.722	18020128	dv	1958-10-01	1984-09-29	9496	1958	1984	26
SFY_11414250_1965_2016	2.13296	11.6569	0.317073	SFY	11414250	1965	2016	Y	Bypass	S YUBA R A LANGS CROSSING NR EMIGRANT GAP CA	39.3185	-120.658	18020125	dv	1965-12-01	2019-09-30	19662	1965	2019	54
SFY_11417000_1942_1953	4.94367	12.068	0.840909	SFY	11417000	1942	1953	N	Bypass	S YUBA R NR WASHINGTON CA	39.3605	-120.772	18020125	dv	1942-04-01	1972-10-11	10055	1942	1972	30
SFY_11417500_1940_1948	11.3319	12.068	0.866667	SFY	11417500	1940	1948	N	Bypass	S YUBA R A JONES BAR NR GRASS VALLEY CA	39.2921	-121.105	18020125	dv	1940-10-01	2019-09-30	24887	1940	2019	79
SFY_11417500_1959_2016	5.44549	12.068	0.677419	SFY	11417500	1959	2016	Y	Bypass	S YUBA R A JONES BAR NR GRASS VALLEY CA	39.2921	-121.105	18020125	dv	1940-10-01	2019-09-30	24887	1940	2019	79

### Sheet: Data-S4-RADseq_bait_samples
Supplemental Data S4: RADSeq samples used to design RAD Capture baits
Indv	total_reads	total_alignments	mapped_alignments	proper_paired_alignments	unique_alignments	sitename	watershed	lat	lon
ALAME_AC_1	4269380	2134690	1412930	1220467	523361	Alameda Creek	Alameda	37.4662	-121.784
ALAME_AC_2	4837100	2418550	1600495	1383537	573362	Alameda Creek	Alameda	37.4662	-121.784
ALAME_AC_3	4603532	2301766	1544482	1330111	558944	Alameda Creek	Alameda	37.4662	-121.784
ALAME_AH_1	4769312	2384656	1593948	1383711	553297	Arroyo Hondo	Alameda	37.4662	-121.784
ALAME_AH_2	1089876	544938	237430	206910	115266	Arroyo Hondo	Alameda	37.4662	-121.784
ALAME_AH_3	4940780	2470390	1675322	1458011	582788	Arroyo Hondo	Alameda	37.4662	-121.784
MFAME_GC_1	3913604	1956802	1334390	1167486	510147	MF American-Gas Canyon	American	38.9665	-120.933
MFAME_GC_2	4491700	2245850	1503090	1308055	572938	MF American-Gas Canyon	American	38.9665	-120.933
MFAME_SG_1	5244792	2622396	1715611	1484667	652349	MF American-Slug Gulch	American	38.9665	-120.933
MFAME_SG_2	5258552	2629276	1722200	1493428	650907	MF American-Slug Gulch	American	38.9665	-120.933
MFAME_TC_1	4932088	2466044	1657293	1446073	622325	MF American-Todd Creek	American	38.9638	-120.922
MFAME_TC_2	4861564	2430782	1599848	1385271	606021	MF American-Todd Creek	American	38.9638	-120.922
NFAME_IH_1	3445336	1722668	1142522	992034	451466	NF American-Iowa Hill	American	39.1112	-120.917
NFAME_IH_2	13808	6904	3425	3014	2285	NF American-Iowa Hill	American	39.1112	-120.917
NFAME_IH_3	12824	6412	350	300	242	NF American-Iowa Hill	American	39.1112	-120.917
NFAME_RR_1	3946196	1973098	1309576	1132931	501079	NF American-Robbers Ravine	American	39.1045	-120.927
NFAME_RR_2	4744336	2372168	1583514	1365292	581595	NF American-Robbers Ravine	American	39.1045	-120.927
NFAME_RR_3	4881080	2440540	1623138	1403222	597382	NF American-Robbers Ravine	American	39.1045	-120.927
NFMFA_SC_1	4833816	2416908	1579399	1361368	592998	NFMF American-Skunk Canyon	American	39.0224	-120.737
NFMFA_SC_2	4477080	2238540	1494650	1297385	553785	NFMF American-Skunk Canyon	American	39.0224	-120.737
NFMFA_SC_3	2598108	1299054	847309	730124	358209	NFMF American-Skunk Canyon	American	39.0224	-120.737
RUBIC_PH_1	3951428	1975714	1303396	1128818	503401	Rubicon-Powerhouse	American	38.9993	-120.723
RUBIC_PH_2	4607436	2303718	1550791	1343188	557407	Rubicon-Powerhouse	American	38.9993	-120.723
RUBIC_PH_3	5277692	2638846	1711267	1479810	637436	Rubicon-Powerhouse	American	38.9993	-120.723

### Sheet: Data-S5-de_novo_assembly
see de_novo.fa
Also stored on osf.io:
https://osf.io/aw7m4/

### Sheet: Data-S6-rapture_baits
see RAPTURE_BAITS file
Also on osf.io:
https://osf.io/x53sq/

### Sheet: Data-S7-fst_dist_pairwise
Supplemental Data S7: pairwise FST river distance comparisions within river reaches
Site_A	Site_B	Regulated	River	Reg_type_A	Reg_type_B	pairwise_regType	River_distance_km	scaled_fst	sitepairID	SiteID_A	SiteID_B
bear	bear_grhn	Y	bear	Bypass	Bypass	Bypass	19.837	0.22519	1	20	16
bear	bear_sth2	Y	bear	Bypass	Bypass	Bypass	2.936	0.103631	2	20	19
bear	bear_stha	Y	bear	Bypass	Bypass	Bypass	2.057	0.210507	3	20	18
bear	bear_sthc	Y	bear	Bypass	Bypass	Bypass	4.757	0.0946908	4	20	17
bear_grhn	bear_sth2	Y	bear	Bypass	Bypass	Bypass	22.773	0.162385	5	16	19
bear_grhn	bear_stha	Y	bear	Bypass	Bypass	Bypass	21.894	0.350986	6	16	18
bear_grhn	bear_sthc	Y	bear	Bypass	Bypass	Bypass	24.594	0.157809	7	16	17
bear_sth2	bear_stha	Y	bear	Unregulated	Unregulated	Unregulated	1.743	0.183152	8	19	18
mfa_amec	mfa_gasc	Y	mfa	Hydropeaking	Hydropeaking	Hydropeaking	4.723	0.264063	9	1	2
mfa_amec	mfa_todc	Y	mfa	Hydropeaking	Hydropeaking	Hydropeaking	5.585	0.27275	10	1	3
mfa_amec	nfmfa_sc	Y	mfa	Hydropeaking	Hydropeaking	Hydropeaking	30.995	0.312164	11	1	4
mfa_amec	rub_lcus	Y	mfa	Hydropeaking	Hydropeaking	Hydropeaking	36.696	0.337077	12	1	6
mfa_amec	rub_usph	Y	mfa	Hydropeaking	Hydropeaking	Hydropeaking	32.346	0.354646	13	1	5
mfa_gasc	mfa_todc	Y	mfa	Hydropeaking	Hydropeaking	Hydropeaking	1.737	0.201923	14	2	3
mfa_gasc	nfmfa_sc	Y	mfa	Hydropeaking	Hydropeaking	Hydropeaking	27.146	0.284357	15	2	4
mfa_gasc	rub_lcus	Y	mfa	Hydropeaking	Hydropeaking	Hydropeaking	32.847	0.324153	16	2	6
mfa_gasc	rub_usph	Y	mfa	Hydropeaking	Hydropeaking	Hydropeaking	28.497	0.340662	17	2	5
mfa_todc	nfmfa_sc	Y	mfa	Hydropeaking	Hydropeaking	Hydropeaking	26.141	0.297185	18	3	4
mfa_todc	rub_lcus	Y	mfa	Hydropeaking	Hydropeaking	Hydropeaking	31.842	0.323977	19	3	6
mfa_todc	rub_usph	Y	mfa	Hydropeaking	Hydropeaking	Hydropeaking	27.492	0.334579	20	3	5
nfmfa_sc	rub_lcus	Y	nfmfa	Hydropeaking	Bypass	Hydropeaking	10.408	0.163873	21	4	6
nfmfa_sc	rub_usph	Y	nfmfa	Hydropeaking	Bypass	Hydropeaking	6.058	0.164822	22	4	5
rub_lcus	rub_usph	Y	rub	Bypass	Bypass	Bypass	4.35	0.171234	23	6	5
nfa	nfa_bunc	N	nfa	Unregulated	Unregulated	Unregulated	10.837	0.118193	24	13	8
nfa	nfa_euch	N	nfa	Unregulated	Unregulated	Unregulated	21.311	0.0914647	25	13	14
nfa	nfa_indc	N	nfa	Unregulated	Unregulated	Unregulated	7.672	0.082837	26	13	10
nfa	nfa_pond	N	nfa	Unregulated	Unregulated	Unregulated	16.92	0.121076	27	13	7
nfa	nfa_robr	N	nfa	Unregulated	Unregulated	Unregulated	1.392	0.0570825	28	13	12
nfa	nfa_saic	N	nfa	Unregulated	Unregulated	Unregulated	48.857	0.139991	29	13	15
nfa	nfa_shic	N	nfa	Unregulated	Unregulated	Unregulated	9.246	0.0742292	30	13	9
nfa	nfa_slar	N	nfa	Unregulated	Unregulated	Unregulated	2.062	0.0792143	31	13	11
nfa_bunc	nfa_euch	N	nfa	Unregulated	Unregulated	Unregulated	32.147	0.170412	32	8	14
nfa_bunc	nfa_indc	N	nfa	Unregulated	Unregulated	Unregulated	3.358	0.145738	33	8	10
nfa_bunc	nfa_pond	N	nfa	Unregulated	Unregulated	Unregulated	6.494	0.184273	34	8	7
nfa_bunc	nfa_robr	N	nfa	Unregulated	Unregulated	Unregulated	9.682	0.146263	35	8	12
nfa_bunc	nfa_saic	N	nfa	Unregulated	Unregulated	Unregulated	59.693	0.219512	36	8	15
nfa_bunc	nfa_shic	N	nfa	Unregulated	Unregulated	Unregulated	1.591	0.115325	37	8	9
nfa_bunc	nfa_slar	N	nfa	Unregulated	Unregulated	Unregulated	9.02	0.163061	38	8	11
nfa_euch	nfa_indc	N	nfa	Unregulated	Unregulated	Unregulated	28.983	0.133273	39	14	10
nfa_euch	nfa_pond	N	nfa	Unregulated	Unregulated	Unregulated	38.231	0.187648	40	14	7
nfa_euch	nfa_robr	N	nfa	Unregulated	Unregulated	Unregulated	22.703	0.132888	41	14	12
nfa_euch	nfa_saic	N	nfa	Unregulated	Unregulated	Unregulated	27.546	0.167815	42	14	15
nfa_euch	nfa_shic	N	nfa	Unregulated	Unregulated	Unregulated	30.557	0.124986	43	14	9
nfa_euch	nfa_slar	N	nfa	Unregulated	Unregulated	Unregulated	23.373	0.151145	44	14	11
nfa_indc	nfa_pond	N	nfa	Unregulated	Unregulated	Unregulated	9.442	0.168497	45	10	7
nfa_indc	nfa_robr	N	nfa	Unregulated	Unregulated	Unregulated	6.517	0.121202	46	10	12
nfa_indc	nfa_saic	N	nfa	Unregulated	Unregulated	Unregulated	56.529	0.197318	47	10	15
nfa_indc	nfa_shic	N	nfa	Unregulated	Unregulated	Unregulated	1.768	0.0837759	48	10	9
nfa_indc	nfa_slar	N	nfa	Unregulated	Unregulated	Unregulated	5.856	0.132503	49	10	11
nfa_pond	nfa_robr	N	nfa	Unregulated	Unregulated	Unregulated	15.765	0.160362	50	7	12
nfa_pond	nfa_saic	N	nfa	Unregulated	Unregulated	Unregulated	65.776	0.264063	51	7	15
nfa_pond	nfa_shic	N	nfa	Unregulated	Unregulated	Unregulated	7.674	0.132759	52	7	9
nfa_pond	nfa_slar	N	nfa	Unregulated	Unregulated	Unregulated	15.103	0.184553	53	7	11
nfa_robr	nfa_saic	N	nfa	Unregulated	Unregulated	Unregulated	50.249	0.184694	54	12	15
nfa_robr	nfa_shic	N	nfa	Unregulated	Unregulated	Unregulated	8.091	0.103875	55	12	9
nfa_robr	nfa_slar	N	nfa	Unregulated	Unregulated	Unregulated	0.907	0.106317	56	12	11
nfa_saic	nfa_shic	N	nfa	Unregulated	Unregulated	Unregulated	58.102	0.173847	57	15	9
nfa_saic	nfa_slar	N	nfa	Unregulated	Unregulated	Unregulated	50.918	0.198322	58	15	11
nfa_shic	nfa_slar	N	nfa	Unregulated	Unregulated	Unregulated	7.429	0.118819	59	9	11
mfy_oregck	mfy_us_oh	Y	mfy	Bypass	Bypass	Bypass	20.022	0.22115	60	27	28
sfy	sfy_loga	Y	sfy	Bypass	Bypass	Bypass	16.453	0.185115	61	26	25
sfy	sfy_misc	Y	sfy	Bypass	Bypass	Bypass	19.084	0.175641	62	26	24
sfy	sfy_rockck	Y	sfy	Bypass	Bypass	Bypass	29.284	0.25439	63	26	23
sfy	sfy_shadyck	Y	sfy	Bypass	Bypass	Bypass	56.139	0.227747	64	26	21
sfy	sfy_springck	Y	sfy	Bypass	Bypass	Bypass	29.721	0.269841	65	26	22
sfy_loga	sfy_misc	Y	sfy	Bypass	Bypass	Bypass	8.286	0.139471	66	25	24
sfy_loga	sfy_rockck	Y	sfy	Bypass	Bypass	Bypass	18.486	0.23839	67	25	23
sfy_loga	sfy_shadyck	Y	sfy	Bypass	Bypass	Bypass	45.341	0.215953	68	25	21
sfy_loga	sfy_springck	Y	sfy	Bypass	Bypass	Bypass	18.923	0.260557	69	25	22
sfy_misc	sfy_rockck	Y	sfy	Bypass	Bypass	Bypass	14.392	0.22519	70	24	23
sfy_misc	sfy_shadyck	Y	sfy	Bypass	Bypass	Bypass	41.247	0.20279	71	24	21
sfy_misc	sfy_springck	Y	sfy	Bypass	Bypass	Bypass	14.829	0.272103	72	24	22
sfy_rockck	sfy_shadyck	Y	sfy	Bypass	Bypass	Bypass	26.855	0.245175	73	23	21
sfy_rockck	sfy_springck	Y	sfy	Bypass	Bypass	Bypass	0.437	0.317523	74	23	22
sfy_shadyck	sfy_springck	Y	sfy	Bypass	Bypass	Bypass	26.528	0.266785	75	21	22
nfy	nfy_slate_cgrav	Y	nfy	Bypass	Bypass	Bypass	45.526	0.25502	76	29	30
